# The interferon-rich skin environment regulates Langerhans cell ADAM17 to promote photosensitivity in lupus

**DOI:** 10.1101/2021.08.18.456792

**Authors:** Thomas M. Li, Victoria Zyulina, Ethan S. Seltzer, Marija Dacic, Yurii Chinenov, Andrea R. Daamen, Keila R. Veiga, Noa Schwartz, David J. Oliver, Jose Lora, Ali Jabbari, Yong Liu, William D. Shipman, William G. Ambler, Sarah F. Taber, Karen B. Onel, Jonathan H. Zippin, Mehdi Rashighi, James G. Krueger, Niroshana Anandasabapathy, Inez Rogatsky, Carl P. Blobel, Peter E. Lipsky, Theresa T. Lu

## Abstract

**Background:** The autoimmune disease lupus erythematosus (lupus) is characterized by photosensitivity, where even ambient ultraviolet radiation (UVR) exposure inflames skin. Beneficial effects of anifrolumab (anti-interferon α/breceptor (anti-IFNAR)) on lupus skin disease support a pathogenic role for IFN-I, but mechanistic understanding is limited. We have shown that Langerhans cell (LC) dysfunction contributes to photosensitivity. Healthy LCs act via a disintegrin and metalloprotease 17 (ADAM17) to release epidermal growth factor receptor (EGFR) ligands that limit UVR-induced keratinocyte apoptosis and photosensitivity. However, LC ADAM17 activity is reduced in non-lesional lupus model skin, and data point to reduced LC-mediated protection in human lupus. Here, we asked about the role of the IFN-rich lupus skin environment in LC dysfunction and the implications of this regulation for photosensitivity.

**Methods:** Gene expression patterns in non-lesional skin from human lupus and multiple murine models were examined. We used MRL/lpr, B6.Sle1yaa, and imiquimod models of lupus in *in vivo* studies to assess the role of IFN-I in LC ADAM17 dysfunction and photosensitivity.

**Results:** We show a shared IFN-rich environment in non-lesional skin across human and murine model systems, that IFN-I inhibits LC ADAM17 activity, and that anti-IFNAR in lupus models restores LC ADAM17 function and reduces photosensitivity in EGFR and LC ADAM17-dependent manners. Reactive oxygen species (ROS) can mediate ADAM17 activity, and we show reduced LC ROS expression in lupus models that is restored by anti-IFNAR.

**Conclusions:** Our findings suggest that IFN-I promotes photosensitivity by causing LC ADAM17 dysfunction and that anifrolumab ameliorates lupus skin disease at least in part by restoring LC function. This work provides insight into IFN-I-mediated disease mechanisms, LC regulation, and a mechanism of action for anifrolumab in lupus.
