## Supplementary material for "The interferon-rich skin environment regulates Langerhans cell ADAM17 to promote photosensitivity in lupus": Table S10. Primer sequences IMQ RT-qPCR

### Sheet: Sheet1
	Primers used for IMQ RT-qPCR
	F	R
Ifi35	AGTCTTCAGGAGGAGCAAGC	CAGTTCCCACCTGACCTTGG
Irf8	GAGGTGGTGCAGGTCTTTGA	CAGGAGGCACAAGGAAGGAG
Gbp2	CTCCGGTAGTCTGCTGTGTT	AAAGGCATCTCGCTTGGCTA
Xaf1	CCAGCAGAGGGCTGATCTTC	GGAGAGGAGGCAGTTAGGGA
Stat1	CTTCCTCCTCTTCCAGCAGC	AGTAGCCAAACTCCACGCTC
Irf7	CCTCTGCTTTCTAGTGATGCCG	CGTAAACACGGTCTTGCTCCTG
Isg15	CATCCTGGTGAGGAACGAAAGG	CTCAGCCAGAACTGGTCTTCGT
Ifit3	GCTCAGGCTTACGTTGACAAGG	CTTTAGGCGTGTCCATCCTTCC
Ifit2	CGAACTACCGTCTGGATGACTG	CTTCAACCAGCGCCATTGCTTG
Ifit1	TACAGGCTGGAGTGTGCTGAGA	CTCCACTTTCAGAGCCTTCGCA
