## Supplementary material for "The interferon-rich skin environment regulates Langerhans cell ADAM17 to promote photosensitivity in lupus": Table S9. Antibodies used

### Sheet: Sheet1
Antibody (Clone)	Supplier	Catalog #	Used for	Validation
anti-mouse CD3ε Brilliant Violet 785	Biolegend	100355	FC	By manufacturer
anti-mouse CD3ε APC/Cyanine7	Biolegend	100330	FC	By manufacturer
anti-mouse CD3 FITC	Biolegend	300306	FC	By manufacturer
anti-rat CD11b PE	Biolegend	101208	FC	By manufacturer
anti-mouse/human CD11b Brilliant Violent 570	Biolegend	101233	FC	By manufacturer
anti-mouse CD11c Antibody PE	Biolegend	117308	FC	By manufacturer
anti-mouse CD11c APC/Cyanine7	Biolegend	117324	FC	By manufacturer
anti-mouse CD45 Alexa Fluor 700	Biolegend	103128	FC	By manufacturer
anti-mouse CD45 PerCP/Cyanine5.5	Biolegend	103132	FC	By manufacturer
anti-mouse I-Ab PerCP/Cyanine5.5	Biolegend	116416	FC	By manufacturer
anti-mouse CD326 (EPCAM) PE-Cy7	Biolegend	118216	FC	By manufacturer
anti-mouse CD326 (EPCAM) APC	Biolegend	118214	FC	By manufacturer
anti-mouse anti-Allophycocyanin (APC) Biotin	Biolegend	408004	FC	By manufacturer
Streptavidin, Allophycocyanin, crosslinked, conjugate- APC	Invitrogen	S868	FC	By manufacturer
anti-mouse Ly-6C FITC	Biolegend	128006	FC	By manufacturer
anti-mouse Ly-6G Alexa Fluor 700	Biolegend	127622	FC	By manufacturer
anti-mouse Ly-6G/Ly-6C (Gr-1) FITC	Biolegend	108406	FC	By manufacturer
anti-mouse CD31 Brilliant Violet 785	Biolegend	102435	FC	By manufacturer
anti-mouse Podoplanin PE/Cyanine7	Biolegend	127412	FC	By manufacturer
anti-mouse TNFR1/p55 APC	Biolegend	113005	FC	By manufacturer
armenian hamster IgG isotype control APC	Biolegend	400911	FC	By manufacturer
anti-mouse CD16/32	Biolegend	101320	FC	By manufacturer
anti-mouse I-Ak FITC	Biolegend	109905	FC	By manufacturer
anti-mouse I-Ak PE	Biolegend	109908	FC	By manufacturer
anti-mouse ADAM17	Homemade	n/a	FC	Self- please see Figure S2
anti-rabbit IgG PE	Biolegend	406421	FC	By manufacturer
anti-rabbit IgG PE	Jackson ImmunoResearch	711-116-152	FC	By manufacturer
anti-human CD45 Brilliant Violet 711	Biolegend	304050	FC	By manufacturer
anti-human CD11c Alexa Fluor 700	Biolegend	301648	FC	By manufacturer
anti-human CD14 Brilliant Violet 785	Biolegend	301840	FC	By manufacturer
anti-human CD3 APC	Biolegend	300312	FC	By manufacturer
anti-human CD19 APC	Biolegend	302212	FC	By manufacturer
anti-human CD56 APC	Biolegend	362504	FC	By manufacturer
anti-human CD66b APC	Biolegend	305118	FC	By manufacturer
anti-human CD326 (EPCAM) Brilliant Violet 650	Biolegend	324226	FC	By manufacturer
anti-human HLA-DR APC/Cyanine7	Biolegend	307618	FC	By manufacturer
anti-human ADAM17 PE	R&D Systems	FAB9301P	FC	By manufacturer
anti-human TNFR1 Alexa Fluor 488	R&D Systems	FAB225G	FC	By manufacturer
mouse IgG1 isotype control Alexa Fluor 488	R&D Systems	IC002G	FC	By manufacturer
CM-H2DCFDA (General Oxidative Stress Indicator)	Invitrogen	C6827	FC	By manufacturer
4',6-Diamidino-2-Phenylindole, dihydrochloride	Invitrogen	D1306	FC	By manufacturer
