## Supplementary material for "The interferon-rich skin environment regulates Langerhans cell ADAM17 to promote photosensitivity in lupus": Table S6. DEGs in B6.Sle1yaa vs control B6 non-lesional skin

### Sheet: Data_selection_Volcano_Data2021
gene_id	gene_type	gene_name	tag	seqnames	width	logCPM	Sle1-vs-B6.logFC	Sle1-vs-B6.PValue	Sle1-vs-B6.FDR
ENSMUSG00000031358	protein_coding	Msl3	NA	chrX	19782	5.95955	0.924516	1.73966e-10	2.30888e-06
ENSMUSG00000057160	processed_pseudogene	Gm16372	pseudo_consens	chr12	450	0.813119	5.95143	5.88811e-10	2.6049e-06
ENSMUSG00000079316	protein_coding	Rab9	NA	chrX	22615	6.47002	0.904257	4.46545e-10	2.6049e-06
ENSMUSG00000031352	protein_coding	Hccs	NA	chrX	70180	4.7562	0.993157	1.65476e-08	5.49049e-05
ENSMUSG00000025742	protein_coding	Prps2	ncRNA_host	chrX	36428	5.7426	0.973889	4.10002e-08	0.000108831
ENSMUSG00000051224	protein_coding	Tceanc	NA	chrX	18756	3.71382	0.942828	8.47195e-08	0.0001874
ENSMUSG00000079317	protein_coding	Trappc2	NA	chrX	12567	3.51756	0.871613	1.68535e-07	0.000319542
ENSMUSG00000026697	protein_coding	Myoc	NA	chr1	10539	8.82244	-1.28802	2.89656e-07	0.0003748
ENSMUSG00000019478	protein_coding	Rab4a	overlapping_locus	chr8	29303	3.51217	0.883865	2.59708e-07	0.0003748
ENSMUSG00000049775	protein_coding	Tmsb4x	NA	chrX	2223	9.65983	0.796893	3.10639e-07	0.0003748
ENSMUSG00000048949	processed_pseudogene	Gm6206	NA	chrX	2298	2.62867	1.00621	1.32792e-06	0.00146868
ENSMUSG00000073643	protein_coding	Wdfy1	NA	chr1	73882	4.66273	1.02728	1.57808e-06	0.0016111
ENSMUSG00000004952	protein_coding	Rasa4	ncRNA_host	chr5	27945	5.43862	0.636392	4.01319e-06	0.00355087
ENSMUSG00000057346	protein_coding	Apol9a	NA	chr15	7347	2.28409	2.18907	9.92823e-06	0.00823547
ENSMUSG00000026582	protein_coding	Sele	NA	chr1	9444	1.7681	1.20514	1.10034e-05	0.00859039
ENSMUSG00000066755	protein_coding	Tnfsf18	NA	chr1	10636	1.99601	1.41426	1.21406e-05	0.00895167
ENSMUSG00000059498	protein_coding	Fcgr3	ncRNA_host	chr1	13762	4.04148	-0.841378	1.40873e-05	0.00940842
ENSMUSG00000081137	transcribed_processed_pseudogene	BC022960	overlapping_locus	chrX	1815	1.46461	1.34159	1.48867e-05	0.00940842
ENSMUSG00000026544	protein_coding	Dusp23	NA	chr1	2199	2.70053	-1.14955	2.48722e-05	0.0134114
ENSMUSG00000071714	protein_coding	Csf2rb2	ncRNA_host	chr15	23215	4.54446	0.551175	2.76658e-05	0.0135993
ENSMUSG00000000402	protein_coding	Egfl6	NA	chrX	62714	3.57682	0.639861	2.69355e-05	0.0135993
ENSMUSG00000103983	lncRNA	Gm20045	NA	chr1	5577	1.17437	1.21196	3.07602e-05	0.0145804
ENSMUSG00000032649	protein_coding	Colgalt2	NA	chr1	110866	2.15772	1.00148	3.76438e-05	0.0166536
ENSMUSG00000053168	transcribed_unprocessed_pseudogene	9030619P08Rik	NA	chr15	4224	2.14903	-1.11482	3.75152e-05	0.0166536
ENSMUSG00000026480	protein_coding	Ncf2	NA	chr1	36798	3.0083	-0.885245	4.4797e-05	0.0191789
ENSMUSG00000020277	protein_coding	Pfkl	NA	chr10	23137	5.63302	0.623628	4.66383e-05	0.0193432
ENSMUSG00000026656	protein_coding	Fcgr2b	NA	chr1	17931	4.31812	-1.00406	4.87345e-05	0.0196001
ENSMUSG00000035692	protein_coding	Isg15	NA	chr4	1342	3.44376	2.7743	5.68687e-05	0.0218238
ENSMUSG00000044006	protein_coding	Cilp2	NA	chr8	7319	2.59515	-0.894434	5.75523e-05	0.0218238
ENSMUSG00000010601	protein_coding	Apol7a	overlapping_locus	chr15	10892	2.56026	1.35406	8.18198e-05	0.0285766
ENSMUSG00000025498	protein_coding	Irf7	NA	chr7	3776	3.73688	1.01104	8.68197e-05	0.0295454
ENSMUSG00000053332	lncRNA	Gas5	ncRNA_host	chr1	4118	7.27682	-0.544812	0.000145377	0.0461144
ENSMUSG00000026922	protein_coding	Agpat2	NA	chr2	11361	5.4749	-0.560634	0.000149326	0.0461144
ENSMUSG00000034783	protein_coding	Cd207	NA	chr6	6643	4.49188	-0.577993	0.000149406	0.0461144
ENSMUSG00000066364	protein_coding	Serpina3b	NA	chr12	11550	7.0878	1.04898	0.000162886	0.0480406
ENSMUSG00000023078	protein_coding	Cxcl13	NA	chr5	4118	2.90409	2.2125	0.000175558	0.0502164
ENSMUSG00000002325	protein_coding	Irf9	overlapping_locus	chr14	6460	5.23267	0.631974	0.000177831	0.0502164
ENSMUSG00000071347	protein_coding	C1qtnf9	NA	chr14	12736	3.17214	0.59181	0.000236542	0.0615565
ENSMUSG00000040280	protein_coding	Ndufa4l2	NA	chr10	2188	5.65146	1.06715	0.000241607	0.0616656
ENSMUSG00000025701	protein_coding	Alox5	NA	chr6	51102	4.34126	-0.561364	0.000246879	0.0618222
ENSMUSG00000041445	protein_coding	Mmrn2	NA	chr14	28823	3.72562	0.605287	0.000266218	0.0643947
ENSMUSG00000072596	protein_coding	Ear2	NA	chr14	881	1.44039	-1.27286	0.000288206	0.0683049
ENSMUSG00000001930	protein_coding	Vwf	NA	chr6	139906	5.50285	0.635858	0.00030363	0.069479
ENSMUSG00000022440	protein_coding	C1qtnf6	NA	chr15	8071	3.53289	-0.585842	0.000343882	0.0773559
ENSMUSG00000040483	protein_coding	Xaf1	NA	chr11	12105	2.94017	1.11096	0.000363587	0.0794456
ENSMUSG00000035105	protein_coding	Egln3	NA	chr12	24880	5.84174	0.581258	0.000371129	0.0794456
ENSMUSG00000031595	protein_coding	Pdgfrl	NA	chr8	64574	2.74213	-0.819513	0.000458423	0.086917
ENSMUSG00000026580	protein_coding	Selp	NA	chr1	34763	2.54796	0.874777	0.000507168	0.0922074
