## Supplementary material for "The interferon-rich skin environment regulates Langerhans cell ADAM17 to promote photosensitivity in lupus": Table S5. Pathways in LPR vs control MRL non-lesional skin using QuSAGE

### Sheet: Data_selection_quSageResults.lp
Pathway	size	logFC	lowCI	highCI	PValue	FDR	Genes
REACTOME_INTERFERON_ALPHA_BETA_SIGNALING	37	0.427251	0.302695	0.553026	8.83522e-10	1.44645e-07	STAT1, RNASEL, IRF6, PTPN1, ADAR, GBP2, JAK1, ISG15, OAS2, IRF5, PTPN6, IRF3, ISG20, IFITM2, IFITM1, IFITM3, IRF7, IRF2, IRF8, TYK2, IP6K2, STAT2, IRF1, XAF1, IFI35, SOCS3, IFI27, IRF4, IRF9, SOCS1, IFNAR2, IFNAR1, PSMB8, EGR1, IFIT2, IFIT3, IFIT1
REACTOME_CHEMOKINE_RECEPTORS_BIND_CHEMOKINES	17	0.422119	0.207276	0.638608	0.000261708	0.00555403	CXCR2, CXCR4, PF4, CXCL9, CXCL13, CXCL12, CCL25, CCL22, CX3CL1, CCR4, CXCR6, CCR2, CXCL16, CCL2, CCL7, CCL11, CCL28
REACTOME_INTERFERON_GAMMA_SIGNALING	39	0.355378	0.247446	0.462265	1.5238e-09	2.18285e-07	STAT1, SUMO1, SP100, IRF6, CD44, B2M, PTPN1, VCAM1, CAMK2D, GBP5, GBP7, GBP2, JAK1, PTAFR, GBP4, OAS2, IRF5, PTPN6, IRF3, IRF7, IRF2, IRF8, ICAM1, NCAM1, PML, PIAS1, IFNGR1, CAMK2B, IRF1, SOCS3, IRF4, PRKCD, IRF9, CIITA, SOCS1, IFNGR2, CAMK2A, PTPN2, JAK2
PID_IL23_PATHWAY	20	0.304086	0.167344	0.439109	5.67854e-05	0.001914	IL18R1, STAT1, PIK3CA, NFKB1, CXCL9, CD4, TYK2, CD3E, IL18, ALOX12B, CCL2, MPO, ITGA3, STAT5A, STAT3, SOCS3, NFKBIA, PIK3R1, RELA, JAK2
BIOCARTA_MONOCYTE_PATHWAY	10	0.297188	0.147059	0.445429	0.000166306	0.00433151	SELE, SELP, ITGA4, CD44, ITGAL, ITGAM, ITGB1, ICAM1, ITGB2, PECAM1
BIOCARTA_LAIR_PATHWAY	10	0.292242	0.0963917	0.485628	0.00389113	0.0387759	SELP, ITGA4, IL1A, VCAM1, SELPLG, ITGAL, ITGB1, ICAM1, ITGB2, C3
BIOCARTA_NKT_PATHWAY	11	0.250662	0.113199	0.388997	0.00063633	0.011049	IL18R1, CD28, CXCR4, TGFB2, CD4, TGFB1, CCR4, CCR2, IFNGR1, TGFB3, IFNGR2
REACTOME_TRAF6_MEDIATED_IRF7_ACTIVATION	17	0.239665	0.172935	0.307046	1.19684e-07	1.14298e-05	IKBKE, TRAF2, TANK, IFIH1, TRAF6, MAVS, SIKE1, DDX58, IRF3, IRF7, IRF2, TBK1, IRF1, RNF135, TRIM25, EP300, CREBBP
REACTOME_TRAF3_DEPENDENT_IRF_ACTIVATION_PATHWAY	13	0.238498	0.169119	0.307206	3.59685e-07	3.17076e-05	IKBKE, IFIH1, MAVS, SIKE1, DDX58, IRF3, IRF7, TBK1, RNF135, TRIM25, TRAF3, EP300, CREBBP
REACTOME_INTERFERON_SIGNALING	112	0.226361	0.168611	0.282583	2.50525e-12	2.87102e-09	STAT1, SUMO1, SP100, EIF4E2, TPR, RNASEL, IRF6, NUP188, NUP214, NUP35, UBE2L6, CD44, B2M, PLCG1, PTPN1, RAE1, KPNA4, ADAR, VCAM1, CAMK2D, EIF4E, GBP5, GBP7, GBP2, DDX58, JAK1, PTAFR, EIF4G3, ISG15, NUPL2, NUP54, GBP4, OAS2, POM121, IRF5, NUP205, NUP210, EIF4E3, PTPN6, NUP62, IRF3, ISG20, EIF4G2, MAPK3, IFITM2, IFITM1, IFITM3, IRF7, IRF2, UBA52, NUP93, IRF8, NUP133, PIN1, ICAM1, TYK2, NCAM1, PML, …
REACTOME_NEGATIVE_REGULATORS_OF_RIG_I_MDA5_SIGNALING	28	0.210247	0.164207	0.255588	2.11517e-11	4.84797e-09	IKBKE, IFIH1, UBE2L6, MAVS, UBE2D3, DDX58, ISG15, UBE2K, TAX1BP1, IRF3, UBA52, CYLD, NLRC5, PIN1, NLRX1, UBA7, TNFAIP3, ATG5, UBE2D1, TBK1, RPS27A, RNF135, TRIM25, TRAF3, PCBP2, RNF125, ATG12, OTUD5
PID_TOLL_ENDOGENOUS_PATHWAY	22	0.200844	0.0770889	0.32273	0.00290729	0.033039	LY96, HSPD1, TLR2, S100A8, S100A9, TLR4, TLR6, HMGB1, IRAK2, IKBKB, TLR3, TIRAP, RHOA, MYD88, VCAN, IRAK4, TICAM1, CD14, CHUK, BGN, IRAK1, IKBKG
REACTOME_RIP_MEDIATED_NFKB_ACTIVATION_VIA_DAI	15	0.198618	0.13281	0.265068	5.78277e-06	0.000331353	ZBP1, HMGB1, NFKBIB, IKBKB, TLR3, S100B, NFKBIA, RIPK1, RIPK3, APP, TICAM1, RELA, CHUK, NFKB2, IKBKG
REACTOME_REGULATION_OF_IFNA_SIGNALING	10	0.197256	0.0924068	0.300786	0.000383923	0.00721271	STAT1, PTPN1, JAK1, PTPN6, TYK2, STAT2, SOCS3, SOCS1, IFNAR2, IFNAR1
PID_IL27_PATHWAY	11	0.195269	0.112826	0.278236	1.23256e-05	0.000588549	STAT1, GATA3, JAK1, TGFB1, TYK2, IL18, STAT2, STAT5A, STAT3, IL6ST, JAK2
BIOCARTA_IL10_PATHWAY	13	0.194855	0.0985591	0.291762	0.000157526	0.00429821	STAT1, BLVRA, IL1A, JAK1, BLVRB, HMOX1, IL10RA, STAT6, STAT2, STAT5B, STAT5A, STAT3, IL10RB
BIOCARTA_IL22BP_PATHWAY	14	0.193685	0.101108	0.285099	9.95228e-05	0.0030014	STAT1, JAK1, IL22RA1, JAK3, TYK2, IL10RA, IL22RA2, STAT6, STAT2, STAT5B, STAT5A, STAT3, SOCS3, JAK2
REACTOME_RIG_I_MDA5_MEDIATED_INDUCTION_OF_IFN_ALPHA_BETA_PATHWAYS	52	0.183068	0.148088	0.217373	9.47215e-12	3.61836e-09	CASP8, IKBKE, TRAF2, TANK, IFIH1, UBE2L6, TRAF6, MAVS, SIKE1, UBE2D3, DDX58, ISG15, UBE2K, HMGB1, TAX1BP1, NFKBIB, IRF3, IRF7, FADD, IKBKB, IRF2, UBA52, CYLD, NLRC5, PIN1, NLRX1, UBA7, TNFAIP3, ATG5, UBE2D1, S100B, TBK1, RPS27A, IRF1, RNF135, TRIM25, DHX58, NFKBIA, TRAF3, RIPK1, MAP3K1, EP300, PCBP2, CREBBP, APP, RNF125, ATG12, RELA, CHUK, NFKB2, OTUD5, IKBKG
REACTOME_ACTIVATION_OF_IRF3_IRF7_MEDIATED_BY_TBK1_IKK_EPSILON	12	0.169167	0.0877644	0.249338	0.000205171	0.00499485	LY96, IKBKE, TLR4, IRF3, IRF7, TLR3, UBA52, TBK1, RPS27A, TRAF3, TICAM1, CD14
REACTOME_NFKB_ACTIVATION_THROUGH_FADD_RIP1_PATHWAY_MEDIATED_BY_CASPASE_8_AND10	11	0.167501	0.118473	0.21622	2.87521e-08	3.66111e-06	CASP8, IFIH1, MAVS, DDX58, FADD, IKBKB, RNF135, TRIM25, RIPK1, CHUK, IKBKG
KEGG_CYTOSOLIC_DNA_SENSING_PATHWAY	34	0.159791	0.104006	0.21473	1.35703e-06	9.7197e-05	IKBKE, AIM2, MAVS, POLR3F, ZBP1, POLR3K, ADAR, POLR3GL, POLR3C, NFKB1, DDX58, POLR1D, NFKBIB, IRF3, PYCARD, IRF7, IKBKB, CASP1, IL18, POLR3B, TBK1, NFKBIA, RIPK1, POLR3G, POLR3A, RIPK3, POLR3D, POLR3H, POLR1C, TMEM173, RELA, IL33, CHUK, IKBKG
KEGG_TOLL_LIKE_RECEPTOR_SIGNALING_PATHWAY	70	0.159295	0.109506	0.208124	4.3515e-08	4.98682e-06	LY96, STAT1, CASP8, IKBKE, AKT3, TLR5, TRAF6, LBP, PIK3CA, TLR2, CTSK, NFKB1, MAP3K7, TLR4, JUN, PIK3R3, PIK3CD, TLR6, CXCL9, SPP1, RAC1, IRF5, AKT2, IRF3, MAPK3, IRF7, TOLLIP, FADD, MAP2K7, IKBKB, TLR3, PIK3R2, TIRAP, MAP2K1, PIK3CB, MYD88, TAB2, MAP2K2, TBK1, MAPK9, MAP2K3, MAP2K4, PIK3R5, MAP2K6, PIK3CG, NFKBIA, FOS, TRAF3, AKT1, RIPK1, PIK3R1, MAPK8, TAB1, MAPK12, MAPK11, IRAK4, MAPK1, CD86, …
REACTOME_CYTOKINE_SIGNALING_IN_IMMUNE_SYSTEM	205	0.156	0.111582	0.201017	1.74796e-11	4.84797e-09	IL1R2, IL1R1, STAT1, SUMO1, IRS1, SP100, EIF4E2, TPR, RNASEL, IRF6, IL1RN, RAPGEF1, NUP188, NUP214, NUP35, UBE2L6, TRAF6, CD44, B2M, IL1A, HCK, PLCG1, YWHAB, PTPN1, RAE1, IL7, PIK3CA, KPNA4, SHC1, ADAR, NRAS, VCAM1, CAMK2D, EIF4E, GBP5, GBP7, GBP2, PRKACB, LYN, RIPK2, MAP3K7, DDX58, JAK1, PIK3R3, LCK, PTAFR, EIF4G3, PIK3CD, ISG15, NUPL2, YES1, TNIP2, TEC, NUP54, GBP4, OAS2, POM121, IRF5, NUP205, …
PID_CXCR3_PATHWAY	39	0.153072	0.0686078	0.238182	0.000805642	0.0135774	DNM1, MAPKAP1, SRC, PIK3CA, NRAS, GNAI3, PIK3R3, MTOR, PIK3CD, GNB1, GNAI1, PF4, CXCL9, CXCL13, RAF1, KRAS, ARRB1, MAPK3, ITGAL, HRAS, PIK3R2, GNAO1, MAP2K1, PIK3CB, GNAI2, ITGB2, MAP2K2, MAP2K3, CCL11, MAP2K6, AKT1, PIK3R1, GNG2, RICTOR, MAPK11, MAPK1, PDPK1, MLST8, MAPK14
BIOCARTA_IL7_PATHWAY	17	0.14825	0.0526054	0.244829	0.00280581	0.033039	BCL2, NMI, IL7, PIK3CA, JAK1, LCK, JAK3, FYN, STAT5B, STAT5A, PIK3CG, PIK3R1, PTK2B, IL7R, EP300, CREBBP, IL2RG
REACTOME_EXTRINSIC_PATHWAY_FOR_APOPTOSIS	10	0.143987	0.0883529	0.198779	1.8338e-05	0.000840612	CFLAR, CASP8, TRAF2, TNFSF10, TNFRSF1A, FADD, TRADD, RIPK1, TNFRSF10B, FAS
PID_ERBB_NETWORK_PATHWAY	11	0.143456	0.0687307	0.218655	0.00030659	0.00611115	EGF, EREG, BTC, TGFA, NRG4, ERBB3, EGFR, ERBB2, HSP90AA1, NRG2, HBEGF
KEGG_RIG_I_LIKE_RECEPTOR_SIGNALING_PATHWAY	45	0.141787	0.117927	0.165831	5.56586e-12	3.18923e-09	CASP8, IKBKE, TRAF2, TANK, IFIH1, TRAF6, MAVS, SIKE1, NFKB1, MAP3K7, DDX58, ISG15, NFKBIB, IRF3, IRF7, FADD, IKBKB, CYLD, TRADD, PIN1, NLRX1, AZI2, ATG5, TBK1, MAPK9, TRIM25, TBKBP1, DHX58, NFKBIA, TRAF3, RIPK1, MAP3K1, MAPK8, MAPK12, MAPK11, MAPK14, MAPK13, RNF125, TMEM173, ATG12, RELA, CHUK, OTUD5, DDX3X, IKBKG
PID_IL12_2PATHWAY	36	0.138967	0.0591236	0.2176	0.000850547	0.0139247	IL1R1, IL18R1, STAT1, CD247, HLX, ATF2, B2M, NFKB1, PPP3CA, RIPK2, LCK, MTOR, CD4, RELB, SPHK2, TYK2, CD3G, CD3D, CD3E, IL18, GADD45B, STAT6, PPP3R1, MAP2K3, STAT5A, STAT3, MAP2K6, FOS, GADD45G, PPP3CB, SOCS1, MAPK14, RELA, JAK2, NFKB2, IL2RG
PID_NFAT_TFPATHWAY	30	0.131148	0.0440521	0.216567	0.00380174	0.0387575	POU2F1, GATA3, PRKCQ, E2F1, ITCH, PTPN1, NFATC2, GBP3, JUN, PPARG, CASP3, JUNB, NFATC3, MAF, PTPRK, EGR2, CDK4, DGKA, IKZF1, FOS, IRF4, EGR3, CBLB, CREM, EGR1, NFATC1, FOSL1, SLC3A2, TLE4, RNF128
REACTOME_ANTIGEN_PRESENTATION_FOLDING_ASSEMBLY_AND_PEPTIDE_LOADING_OF_CLASS_I_MHC	15	0.129776	0.0471969	0.213468	0.0026694	0.033039	HSPA5, PDIA3, B2M, SEC24D, SEC24B, SEC31A, SEC13, CALR, CANX, SAR1B, SEC23A, ERAP1, SEC24C, TAP1, TAP2
PID_IL6_7_PATHWAY	42	0.128205	0.0531917	0.201773	0.00109338	0.01657	STAT1, BCL2L1, HCK, LBP, CEBPB, PIK3CA, FOXO1, MCL1, PIAS3, LMO4, JUN, JAK1, PTPN11, RAC1, MITF, A2M, GAB2, PTPRE, GAB1, JUNB, TYK2, PIAS1, HSP90B1, IRF1, MAP2K4, STAT3, MAP2K6, GRB2, SOCS3, FOS, AKT1, PIK3R1, IL6ST, PRKCD, MYC, MAPK11, CEBPD, MAPK14, VAV1, SOS1, JAK2, TIMP1
BIOCARTA_TNFR2_PATHWAY	16	0.12693	0.0448285	0.207999	0.00289705	0.033039	TRAF2, TRAF1, TANK, NFKB1, TNFRSF1B, IKBKB, TNFAIP3, MAP3K14, NFKBIA, TRAF3, RIPK1, MAP3K1, DUSP1, RELA, CHUK, IKBKG
REACTOME_ANTIVIRAL_MECHANISM_BY_IFN_STIMULATED_GENES	58	0.121983	0.0700444	0.172549	6.4922e-06	0.000338185	STAT1, EIF4E2, TPR, NUP188, NUP214, NUP35, UBE2L6, PLCG1, RAE1, KPNA4, EIF4E, DDX58, JAK1, EIF4G3, ISG15, NUPL2, NUP54, POM121, NUP205, NUP210, EIF4E3, NUP62, IRF3, EIF4G2, MAPK3, UBA52, NUP93, NUP133, PIN1, ARIH1, NEDD4, UBA7, NUP43, RANBP2, NUP37, UBE2N, NUP107, RPS27A, EIF4A1, NUP88, TRIM25, KPNB1, NUP85, EIF4A3, NUP153, FLNB, UBE2E1, KPNA3, NUP155, NUP50, AAAS, EIF4G1, EIF4A2, KPNA1, EIF2AK2,…
REACTOME_INNATE_IMMUNE_SYSTEM	174	0.119476	0.0729879	0.164734	5.94536e-07	4.8667e-05	LY96, CASP8, CREB1, BCL2, CD55, MAPKAPK2, IKBKE, CFH, AIM2, TLR5, CD46, TRAF2, CARD9, DNM1, TANK, IFIH1, ATF2, UBE2L6, TRAF6, MAVS, BCL2L1, LBP, ZBP1, TLR2, CTSK, CTSS, TXNIP, SIKE1, CAPZA1, UBE2D3, RIPK2, MAP3K7, DDX58, TLR4, JUN, RPS6KA1, C1QB, C1QC, C1QA, DDOST, CASP9, ISG15, TLR6, UBE2K, P2RX7, HMGB1, CAPZA2, CASP2, TAX1BP1, NOD1, IRAK2, CD4, NFKBIB, IRF3, MEF2A, ART1, MAPK3, PYCARD, SIGIRR, …
BIOCARTA_PML_PATHWAY	12	0.114209	0.069602	0.158255	3.92344e-06	0.000249792	SUMO1, SP100, TNFRSF1B, TNFRSF1A, HRAS, PML, SIRT1, RARA, RB1, CREBBP, DAXX, FAS
PID_EPHA_FWDPATHWAY	29	0.113554	0.0378563	0.189992	0.00356834	0.0378641	EPHA4, NGEF, VAV2, HCK, SRC, PLCG1, EFNA1, EFNA3, VAV3, LYN, LCK, FGR, EPHA2, CDK5, YES1, EPHA1, CBL, RHOA, FYN, EFNA2, PIK3R5, PIK3R6, ARHGEF15, CRK, PIK3CG, CRKL, EPHA3, EFNA5, ROCK1
KEGG_CHEMOKINE_SIGNALING_PATHWAY	129	0.111941	0.042212	0.182352	0.00190116	0.0262084	STAT1, CXCR2, CXCR4, AKT3, VAV2, PLCB2, SHC4, PLCB1, PLCB4, HCK, PREX1, PIK3CA, GNB4, SHC1, NRAS, RAP1A, GNAI3, VAV3, NFKB1, GNG5, PRKACB, LYN, PIK3R3, FGR, CDC42, PIK3CD, PRKCZ, GNB1, GNAI1, PF4, CXCL9, CXCL13, PXN, NCF1, CCL24, GNB2, RAC1, GNG11, WASL, BRAF, GNG12, RAF1, CXCL12, KRAS, GSK3A, AKT2, NFKBIB, PAK1, ARRB1, PRKCB, MAPK3, HRAS, CCL25, IKBKB, PIK3R2, JAK3, PRKACA, ADCY7, CCL22, CX3CL1,…
KEGG_ANTIGEN_PROCESSING_AND_PRESENTATION	32	0.111288	0.0532303	0.167812	0.000239299	0.00544132	CREB1, HSPA5, PDIA3, B2M, RFXAP, RFX5, CTSS, NFYC, CD4, RFXANK, IFI30, CALR, HSPA8, NFYB, CANX, HSPA4, PSME3, HSPA2, LGMN, HSP90AA1, PSME1, PSME2, CTSB, CIITA, TAPBP, TAP1, TAP2, HSPA1B, HSPA1A, HSP90AB1, NFYA, CD74
REACTOME_NEF_MEDIATES_DOWN_MODULATION_OF_CELL_SURFACE_RECEPTORS_BY_RECRUITING_THEM_TO_CLATHRIN_ADAPTERS	18	0.108312	0.0655105	0.150289	1.00079e-05	0.000498656	ATP6V1H, CD28, B2M, LCK, AP1S1, CD4, AP2S1, AP2A1, AP2A2, AP1M1, AP1G1, AP1M2, AP1B1, ARF1, AP2B1, AP2M1, PACS1, AP1S2
REACTOME_THE_ROLE_OF_NEF_IN_HIV1_REPLICATION_AND_DISEASE_PATHOGENESIS	25	0.107087	0.057943	0.156711	5.33315e-05	0.00185206	ATP6V1H, CD28, CD247, B2M, HCK, LCK, AP1S1, RAC1, CD4, AP2S1, AP2A1, AP2A2, AP1M1, AP1G1, AP1M2, FYN, AP1B1, DOCK2, ARF1, AP2B1, ELMO1, AP2M1, PAK2, PACS1, AP1S2
BIOCARTA_RELA_PATHWAY	15	0.103035	0.0551763	0.151361	5.89709e-05	0.00193088	TRAF6, NFKB1, TNFRSF1B, TNFRSF1A, FADD, IKBKB, TRADD, NFKBIA, RIPK1, EP300, CREBBP, HDAC3, RELA, CHUK, IKBKG
BIOCARTA_NKCELLS_PATHWAY	14	0.101102	0.0343682	0.166551	0.00362091	0.0380694	B2M, PIK3CA, RAC1, PTPN6, PAK1, LAT, MAPK3, ITGB1, IL18, MAP2K1, SYK, PIK3R1, PTK2B, VAV1
REACTOME_METAL_ION_SLC_TRANSPORTERS	18	0.100749	0.0565073	0.144319	1.96003e-05	0.00086392	SLC40A1, SLC39A10, SLC11A1, SLC41A1, SLC30A1, CP, SLC39A1, SLC30A7, SLC39A8, SLC31A1, SLC30A2, SLC39A3, SLC41A2, SLC30A5, SLC39A2, SLC39A7, SLC39A6, HEPH
REACTOME_REGULATION_OF_IFNG_SIGNALING	12	0.0990123	0.0347113	0.162339	0.00303439	0.0337612	STAT1, SUMO1, PTPN1, JAK1, PTPN6, PIAS1, IFNGR1, SOCS3, SOCS1, IFNGR2, PTPN2, JAK2
REACTOME_TRAF6_MEDIATED_NFKB_ACTIVATION	18	0.0982965	0.0462992	0.149292	0.000334485	0.00649695	TRAF2, IFIH1, TRAF6, MAVS, DDX58, HMGB1, NFKBIB, IKBKB, S100B, RNF135, TRIM25, NFKBIA, MAP3K1, APP, RELA, CHUK, NFKB2, IKBKG
BIOCARTA_NFKB_PATHWAY	22	0.0981017	0.0456669	0.149741	0.00037227	0.00711036	IL1R1, TRAF6, IL1A, NFKB1, MAP3K7, TLR4, TNFRSF1B, TNFRSF1A, FADD, IKBKB, TRADD, MYD88, TNFAIP3, MAP3K14, NFKBIA, RIPK1, MAP3K1, TAB1, RELA, CHUK, IRAK1, IKBKG
BIOCARTA_PDGF_PATHWAY	31	0.097784	0.0313512	0.164725	0.00522838	0.0468104	STAT1, CSNK2A1, PLCG1, PIK3CA, SHC1, JUN, JAK1, PDGFRA, PDGFA, RAF1, PRKCB, MAPK3, HRAS, MAP2K1, STAT6, STAT2, MAP2K4, STAT5B, STAT5A, STAT3, PRKCA, GRB2, PIK3CG, FOS, RASA1, PIK3R1, MAP3K1, MAPK8, SRF, SOS1, ELK1
BIOCARTA_EGF_PATHWAY	30	0.0950933	0.0353585	0.153924	0.00275566	0.033039	STAT1, CSNK2A1, PLCG1, PIK3CA, SHC1, EGF, JUN, JAK1, RAF1, PRKCB, MAPK3, HRAS, MAP2K1, STAT6, STAT2, EGFR, MAP2K4, STAT5B, STAT5A, STAT3, PRKCA, GRB2, FOS, RASA1, PIK3R1, MAP3K1, MAPK8, SRF, SOS1, ELK1
PID_TCPTP_PATHWAY	40	0.0943759	0.0304965	0.156566	0.00385944	0.0387759	STAT1, SRC, PTPN1, PIK3CA, EIF2A, SHC1, CSF1, EGF, JAK1, PIK3R3, PIK3CD, KDR, MET, INSR, PIK3R2, JAK3, GAB1, RAB4A, ITGB1, PIAS1, ATR, PIK3CB, STAT6, EGFR, KPNB1, STAT5B, STAT5A, STAT3, GRB2, PIK3R1, ITGA1, PDGFB, CREBBP, VEGFA, EIF2AK2, SOS1, PDGFRB, CSF1R, LMAN1, PTPN2
KEGG_NOD_LIKE_RECEPTOR_SIGNALING_PATHWAY	43	0.0909071	0.0377615	0.143648	0.000947798	0.0146781	CASP8, CARD9, TRAF6, NFKB1, RIPK2, MAP3K7, TRIP6, NOD1, NFKBIB, MAPK3, PYCARD, IKBKB, NOD2, CASP1, BIRC2, BIRC3, IL18, PSTPIP1, TAB2, TNFAIP3, HSP90B1, MAPK9, CCL2, CCL7, CCL11, CCL8, NFKBIA, HSP90AA1, MAPK8, SUGT1, CARD6, TAB1, MAPK12, MAPK11, MAPK1, MAPK14, MAPK13, HSP90AB1, RELA, CHUK, XIAP, IKBKG, TAB3
BIOCARTA_TOLL_PATHWAY	34	0.0887143	0.0368474	0.139796	0.00123287	0.0181138	LY96, TRAF6, TLR2, NFKB1, MAP3K7, TLR4, JUN, TLR6, TOLLIP, IKBKB, TLR3, ECSIT, TIRAP, MYD88, TAB2, MAP2K3, MAP2K4, MAP3K14, MAP2K6, NFKBIA, FOS, MAP3K1, MAPK8, TAB1, PPARA, MAPK14, EIF2AK2, CD14, RELA, CHUK, ELK1, IRAK1, IKBKG, TLR7
PID_TRAIL_PATHWAY	24	0.088478	0.0542789	0.122159	6.24547e-06	0.000338185	CFLAR, CASP8, TRAF2, TNFSF10, PIK3CA, DAP3, PIK3R3, PIK3CD, SMPD1, MAPK3, FADD, IKBKB, PIK3R2, TRADD, PIK3CB, MAP2K4, RIPK1, PIK3R1, MAP3K1, MAPK8, TNFRSF10B, MAPK1, CHUK, IKBKG
REACTOME_SIGNALING_BY_FGFR1_FUSION_MUTANTS	18	0.0883425	0.0394393	0.13663	0.000510204	0.00913583	STAT1, CNTRL, PLCG1, PIK3CA, CUX1, TRIM24, FGFR1OP2, GAB2, BCR, CPSF6, MYO18A, STAT5B, STAT5A, STAT3, GRB2, PIK3R1, ZMYM2, FGFR1OP
REACTOME_TRIF_MEDIATED_TLR3_SIGNALING	68	0.0879856	0.0554981	0.119847	1.08907e-06	8.32048e-05	CREB1, MAPKAPK2, IKBKE, ATF2, TRAF6, ZBP1, RIPK2, MAP3K7, JUN, RPS6KA1, HMGB1, NOD1, IRAK2, NFKBIB, IRF3, MEF2A, MAPK3, IRF7, MAP2K7, IKBKB, PPP2CB, DUSP4, TLR3, UBA52, NOD2, PPP2R1B, MAP2K1, DUSP7, MAPKAPK3, TAB2, CDK1, S100B, MAP2K2, DUSP6, TBK1, RPS27A, MAPK9, PPP2CA, MAP2K3, MAPK7, MAP2K4, DUSP3, MAP2K6, NFKBIA, FOS, RPS6KA5, RIPK1, MEF2C, MAPK8, RIPK3, TAB1, MAPK11, ATF1, MAPK1, APP, RPS6KA2…
REACTOME_SIGNALING_BY_ILS	93	0.0862688	0.0455607	0.126666	3.68245e-05	0.00142197	IL1R2, IL1R1, STAT1, IL1RN, RAPGEF1, TRAF6, IL1A, HCK, YWHAB, IL7, PIK3CA, SHC1, NRAS, PRKACB, LYN, RIPK2, MAP3K7, JAK1, PIK3R3, LCK, PIK3CD, YES1, TNIP2, TEC, CUL1, NOD1, IRAK2, RAF1, PTPN6, KRAS, GAB2, INPPL1, MAPK3, HRAS, TOLLIP, IKBKB, PIK3R2, JAK3, NOD2, CASP1, TYK2, CBL, IL18, MAP2K1, PIK3CB, MYD88, TAB2, FYN, CDK1, MAP2K2, UBE2N, IRAK3, PELI1, SQSTM1, MAP2K4, CRK, STAT5B, STAT5A, STAT3, MA…
ST_TUMOR_NECROSIS_FACTOR_PATHWAY	28	0.0859577	0.0375252	0.13378	0.000655082	0.0112048	CFLAR, CASP8, AGFG1, TRAF2, NFKB1, MAP3K7, JUN, TNFRSF1B, NR2C2, TNFRSF1A, NFKBIB, FADD, BAG4, CASP3, TRADD, BIRC2, BIRC3, TNFAIP3, MAP2K4, MAP3K3, NFKBIA, RIPK1, TONSL, NFKBIL1, NFKBIE, RALBP1, NFKB2, IKBKG
PID_TNF_PATHWAY	42	0.0851173	0.0514488	0.118275	1.60322e-06	0.000108076	MAP4K4, STAT1, CASP8, TRAF2, TRAF1, MADD, TNIK, PRKCI, NFKB1, NSMAF, MAP3K7, TNFRSF1B, PRKCZ, CAV1, TNFRSF1A, SMPD1, FADD, MAP2K7, IKBKB, BAG4, CYLD, TRADD, BIRC2, BIRC3, TAB2, TNFAIP3, MAP3K5, SMPD2, SQSTM1, MAP2K3, RFFL, MAP3K3, ADAM17, MAP4K5, RIPK1, MAP3K1, TAB1, MAP4K3, RELA, MAP4K2, CHUK, IKBKG
REACTOME_INFLAMMASOMES	11	0.0821358	0.0275358	0.136321	0.00404807	0.0399921	BCL2, AIM2, BCL2L1, TXNIP, P2RX7, PYCARD, CASP1, PANX1, PSTPIP1, APP, HSP90AB1
REACTOME_TRAF6_MEDIATED_INDUCTION_OF_TAK1_COMPLEX	12	0.0800152	0.0264143	0.132805	0.00504364	0.0458731	LY96, TRAF6, MAP3K7, TLR4, TLR3, UBA52, TAB2, RPS27A, TAB1, TICAM1, CD14, TAB3
KEGG_T_CELL_RECEPTOR_SIGNALING_PATHWAY	89	0.0772135	0.0287149	0.126187	0.00204004	0.0265669	NCK2, CD28, PTPRC, CD247, AKT3, PRKCQ, VAV2, RASGRP1, PAK6, PLCG1, NFATC2, PIK3CA, NRAS, VAV3, NFKB1, PPP3CA, BCL10, MAP3K7, JUN, PIK3R3, LCK, CDC42, PIK3CD, TEC, RAF1, PTPN6, CD4, KRAS, CBLC, AKT2, PAK4, NFKBIB, PAK1, CHP2, LAT, MAPK3, HRAS, MAP2K7, IKBKB, PIK3R2, NFATC3, NFAT5, CBL, CD3G, CD3D, CD3E, MAP2K1, PIK3CB, NCK1, RHOA, FYN, MAP2K2, CDK4, PPP3R1, LCP2, MAPK9, PIK3R5, MAP3K14, GRB2, PIK3…
PID_IFNG_PATHWAY	38	0.0766937	0.0284616	0.123995	0.00192499	0.0262084	STAT1, RAPGEF1, PTGES2, CEBPB, PIK3CA, RAP1A, CAMK2D, JAK1, MTOR, PTPN11, MAPK3, CASP1, CBL, PIAS1, MAP2K1, IFNGR1, PIAS4, RAP1B, CAMK2B, IRF1, STAT3, AKT1, DAPK1, PIK3R1, MAP3K1, CAMK2G, PRKCD, IRF9, EP300, CREBBP, SOCS1, MAPK1, CRKL, CAMK2A, PTPN2, SMAD7, MAP3K11, JAK2
BIOCARTA_GSK3_PATHWAY	26	0.0764617	0.0243011	0.127618	0.00474295	0.0445526	LY96, LBP, PIK3CA, LEF1, NFKB1, TLR4, DVL1, FZD1, GNAI1, TOLLIP, CCND1, TIRAP, MYD88, CTNNB1, GJA1, PPP2CA, AKT1, PIK3R1, GSK3B, PDPK1, AXIN1, EIF2AK2, APC, CD14, RELA, IRAK1
REACTOME_IMMUNE_SYSTEM	679	0.0754212	0.0520568	0.0991004	3.74841e-10	7.15947e-08	UBE2W, LY96, ACTR1B, IL1R2, IL1R1, TPP2, STAT1, CASP8, SUMO1, CD28, CREB1, RNF25, CUL3, IRS1, TRIP12, SP100, PSMD1, EIF4E2, UBE2F, ASB1, PHLPP1, BCL2, CD55, MAPKAPK2, IKBKE, PTPRC, CFH, TPR, NCF2, RNASEL, KLHL20, KIFAP3, CD247, FCGR2B, AIM2, AKT3, ENAH, TLR5, PPP2R5A, IRF6, CD34, CD46, SEC61A2, PRKCQ, MRC1, IL1RN, ANAPC2, TRAF2, CARD9, RAPGEF1, NUP188, ASB6, NUP214, DNM1, LRSAM1, MAPKAP1, HSPA5, …
PID_ERBB1_RECEPTOR_PROXIMAL_PATHWAY	35	0.074927	0.0368649	0.113281	0.00015389	0.00429821	NCK2, STAT1, GSN, SRC, PLCG1, PTPN1, PIK3CA, SHC1, NRAS, GNAI3, EGF, TLN1, PIK3R3, PIK3CD, GNAI1, PTPN11, WASL, PTPN6, KRAS, PAK1, MAPK3, HRAS, PIK3R2, GAB1, PIK3CB, NCK1, PIP5K1C, EGFR, STAT3, GRB2, RASA1, PIK3R1, PTK2, MAPK1, SOS1
BIOCARTA_KERATINOCYTE_PATHWAY	42	0.073849	0.0237818	0.123157	0.00466131	0.0443706	BCL2, PRKCQ, TRAF2, EGF, NFKB1, JUN, TNFRSF1B, RAF1, TNFRSF1A, CEBPA, PRKCB, MAPK3, HRAS, MAP2K7, IKBKB, ETS1, MAP2K1, MAP3K5, EGFR, PPP2CA, MAP2K3, MAP2K4, MAP3K14, PRKCA, MAP2K6, NFKBIA, PRKCH, FOS, RIPK1, MAP3K1, PRKCD, MAPK8, SP1, MAPK1, ETS2, MAPK14, MAPK13, DAXX, PRKCE, RELA, FAS, CHUK
REACTOME_PI_METABOLISM	43	0.0735052	0.0261572	0.120394	0.00245	0.0311966	PIKFYVE, PIK3C2B, PIP4K2A, INPP5E, PIK3CA, PI4KB, PIK3R3, PIK3CD, PI4K2B, PITPNB, MTMR14, PIK3C2G, INPPL1, PIK3C2A, PIK3R2, INPP4B, VAC14, MTMR2, PIK3CB, PIK3R4, SACM1L, FIG4, PIP5K1C, MTMR3, ARF1, PIK3R5, PIK3R6, INPP5K, MTMR4, PIP4K2B, PIK3CG, PIK3R1, MTMR6, ARF3, PI4KA, SYNJ1, SYNJ2, PIK3C3, PTEN, PI4K2A, OCRL, MTM1, MTMR1
REACTOME_NOD1_2_SIGNALING_PATHWAY	29	0.0727437	0.0352777	0.109973	0.000186682	0.00475418	CASP8, CARD9, TRAF6, RIPK2, MAP3K7, CASP9, CASP2, NOD1, IRAK2, IKBKB, NOD2, CYLD, CASP1, CASP4, BIRC2, BIRC3, TAB2, TNFAIP3, UBE2N, MAP2K6, TAB1, MAPK12, MAPK11, MAPK14, MAPK13, CHUK, IRAK1, IKBKG, TAB3
REACTOME_IL1_SIGNALING	36	0.0725446	0.0481901	0.0965294	7.53732e-08	7.85252e-06	IL1R2, IL1R1, IL1RN, TRAF6, IL1A, RIPK2, MAP3K7, TNIP2, CUL1, NOD1, IRAK2, TOLLIP, IKBKB, NOD2, MAP2K1, MYD88, TAB2, UBE2N, IRAK3, PELI1, SQSTM1, MAP2K4, MAP3K3, MAP2K6, PELI2, TAB1, RBX1, IRAK4, IL1RAP, MAP3K8, PELI3, CHUK, BTRC, IRAK1, IKBKG, TAB3
PID_IL1_PATHWAY	31	0.0715156	0.0370413	0.105727	8.16548e-05	0.00252909	IL1R2, IL1R1, IL1RN, TRAF6, IL1A, PRKCI, PIK3CA, NFKB1, MAP3K7, JUN, PRKCZ, ERC1, TOLLIP, IKBKB, CASP1, MYD88, TAB2, UBE2N, IRAK3, SQSTM1, MAP3K3, MAP2K6, PIK3R1, MAPK8, TAB1, IRAK4, IL1RAP, RELA, CHUK, IRAK1, IKBKG
REACTOME_SIGNALING_BY_NOTCH2	12	0.0715077	0.0268816	0.115572	0.00201969	0.0265669	NCSTN, PSEN2, DLL4, JAG1, APH1A, NOTCH2, PSENEN, APH1B, ADAM10, PSEN1, JAG2, DLL1
KEGG_ENDOMETRIAL_CANCER	47	0.0706999	0.0214247	0.120354	0.00518834	0.0468104	AKT3, PIK3CA, NRAS, EGF, LEF1, PIK3R3, CASP9, PIK3CD, BRAF, TCF7L1, RAF1, KRAS, AKT2, MAPK3, HRAS, CCND1, PIK3R2, CDH1, MAP2K1, PIK3CB, MLH1, CTNNB1, FOXO3, MAP2K2, EGFR, TCF7, PIK3R5, ERBB2, AXIN2, GRB2, PIK3CG, SOS2, AKT1, PIK3R1, MYC, MAPK1, GSK3B, PDPK1, AXIN1, SOS1, APC, CTNNA1, BAD, PTEN, TCF7L2, ARAF, ELK1
REACTOME_NUCLEOTIDE_BINDING_DOMAIN_LEUCINE_RICH_REPEAT_CONTAINING_RECEPTOR_NLR_SIGNALING_PATHWAYS	39	0.0705807	0.0377656	0.103146	4.04282e-05	0.00149454	CASP8, BCL2, AIM2, CARD9, TRAF6, BCL2L1, TXNIP, RIPK2, MAP3K7, CASP9, P2RX7, CASP2, NOD1, IRAK2, PYCARD, IKBKB, NOD2, CYLD, CASP1, CASP4, BIRC2, BIRC3, PANX1, PSTPIP1, TAB2, TNFAIP3, UBE2N, MAP2K6, TAB1, MAPK12, MAPK11, APP, MAPK14, MAPK13, HSP90AB1, CHUK, IRAK1, IKBKG, TAB3
PID_PDGFRB_PATHWAY	124	0.0683194	0.0254872	0.110019	0.00183201	0.0256034	NCK2, STAT1, ARPC2, ACTR3, PLA2G4A, ARPC5, USP6NL, ABI1, VAV2, RAPGEF1, ABL1, NCKAP1, ITGAV, PTPRJ, HCK, SRC, PLCG1, YWHAB, PTPN1, PAG1, PIK3CA, SHC1, NRAS, RAP1A, S1PR1, LYN, JUN, PIK3R3, LCK, FGR, WASF2, SFN, PIK3CD, YES1, YWHAH, PTPN11, ARPC3, YWHAG, RAC1, ARPC1B, WASL, BRAF, DOK1, ARPC4, BRK1, RAF1, EPS8, KRAS, ARHGAP35, ACTN4, IQGAP1, PAK1, ARAP1, MAPK3, HRAS, CTTN, MAP2K7, JUND, PIK3R2, GAB…
REACTOME_SIGNALING_BY_NOTCH3	12	0.0676161	0.0225939	0.112072	0.00367988	0.0383377	NCSTN, PSEN2, DLL4, JAG1, APH1A, PSENEN, APH1B, ADAM10, PSEN1, JAG2, DLL1, NOTCH3
SA_PTEN_PATHWAY	15	0.0655725	0.0217224	0.109759	0.00414715	0.0406209	AKT3, BPNT1, PIK3CA, SHC1, PIK3CD, AKT2, MAPK3, RBL2, GRB2, AKT1, PTK2B, MAPK1, PDPK1, SOS1, PTEN
REACTOME_TOLL_RECEPTOR_CASCADES	101	0.0644049	0.0306508	0.0986143	0.000242153	0.00544132	LY96, CREB1, MAPKAPK2, IKBKE, TLR5, DNM1, ATF2, TRAF6, LBP, TLR2, CTSK, CTSS, RIPK2, MAP3K7, TLR4, JUN, RPS6KA1, TLR6, HMGB1, NOD1, IRAK2, NFKBIB, IRF3, MEF2A, MAPK3, SIGIRR, IRF7, MAP2K7, IKBKB, PPP2CB, DUSP4, TLR3, UBA52, NOD2, PLCG2, DNM2, ECSIT, TIRAP, PPP2R1B, MAP2K1, PIK3R4, DUSP7, MAPKAPK3, MYD88, TAB2, CDK1, S100B, MAP2K2, HSP90B1, UBE2N, EEA1, DUSP6, IRAK3, TBK1, PELI1, RPS27A, MAPK9, PP…
BIOCARTA_IL1R_PATHWAY	28	0.0639546	0.0247797	0.102535	0.00162068	0.0229296	IL1R1, TGFB2, IL1RN, TRAF6, IL1A, NFKB1, MAP3K7, JUN, IRAK2, TGFB1, TOLLIP, IKBKB, ECSIT, MYD88, IRAK3, MAP2K3, MAP3K14, MAP2K6, NFKBIA, TGFB3, MAP3K1, MAPK8, TAB1, IL1RAP, MAPK14, RELA, CHUK, IRAK1
REACTOME_ACTIVATED_TLR4_SIGNALLING	84	0.06268	0.0336578	0.090935	3.72243e-05	0.00142197	LY96, CREB1, MAPKAPK2, IKBKE, ATF2, TRAF6, TLR2, RIPK2, MAP3K7, TLR4, JUN, RPS6KA1, TLR6, HMGB1, NOD1, IRAK2, NFKBIB, IRF3, MEF2A, MAPK3, SIGIRR, IRF7, MAP2K7, IKBKB, PPP2CB, DUSP4, TLR3, UBA52, NOD2, ECSIT, TIRAP, PPP2R1B, MAP2K1, DUSP7, MAPKAPK3, MYD88, TAB2, CDK1, S100B, MAP2K2, UBE2N, DUSP6, IRAK3, TBK1, PELI1, RPS27A, MAPK9, PPP2CA, MAP2K3, MAPK7, MAP2K4, DUSP3, MAP2K6, NFKBIA, FOS, RPS6KA5,…
REACTOME_ACTIVATED_TAK1_MEDIATES_P38_MAPK_ACTIVATION	17	0.0593672	0.0209723	0.0980057	0.00302393	0.0337612	MAPKAPK2, TRAF6, RIPK2, MAP3K7, NOD1, IRAK2, NOD2, MAPKAPK3, TAB2, MAP2K3, MAP2K6, TAB1, MAPK11, MAPK14, IRAK1, IKBKG, TAB3
KEGG_APOPTOSIS	74	0.0588511	0.0227837	0.0942225	0.00143956	0.0206217	IL1R1, CFLAR, CASP8, BCL2, AKT3, CAPN2, TRAF2, ENDOG, IL1A, BCL2L1, TNFSF10, PIK3CA, NGF, CASP6, NFKB1, PPP3CA, PRKACB, PIK3R3, CASP9, DFFA, PIK3CD, DFFB, PRKAR1B, CYCS, IRAK2, BID, TNFRSF1A, AKT2, BAX, CHP2, FADD, IKBKB, CASP3, PIK3R2, PRKACA, TRADD, BIRC2, BIRC3, ENDOD1, ATM, PIK3CB, PRKAR2A, MYD88, EXOG, APAF1, IRAK3, PPP3R1, PIK3R5, MAP3K14, PRKAR1A, PRKAR2B, PIK3CG, NFKBIA, AKT1, RIPK1, PIK3…
REACTOME_GRB2_EVENTS_IN_ERBB2_SIGNALING	20	0.0555534	0.0210732	0.0895999	0.0019439	0.0262084	YWHAB, NRAS, EGF, EREG, BTC, RAF1, KRAS, MAPK3, HRAS, NRG4, MAP2K1, CDK1, MAP2K2, EGFR, ERBB2, GRB2, MAPK1, SOS1, NRG2, HBEGF
PID_ERBB1_DOWNSTREAM_PATHWAY	101	0.0555386	0.0174513	0.0941397	0.00468485	0.0443706	STAT1, CREB1, ARPC2, ACTR3, ARPC5, CAPN2, USP6NL, ABI1, VAV2, RALGDS, MAPKAP1, ATF2, NCKAP1, BCL2L1, SRC, YWHAB, PLD1, PIK3CA, NRAS, EGF, JUN, PIK3R3, WASF2, SLC9A1, SFN, CDC42, MTOR, PIK3CD, PRKCZ, YWHAH, PEBP1, ARPC3, YWHAG, RAC1, ARPC1B, WASL, BRAF, ARPC4, BRK1, RAF1, EPS8, KRAS, PPP5C, ZFP36, IQGAP1, MAPK3, MYLPF, HRAS, PIK3R2, SMAD1, GAB1, MAP2K5, MAP2K1, PIK3CB, MAP2K2, DUSP6, EGFR, ACTR2, …
REACTOME_TRANSPORT_OF_GLUCOSE_AND_OTHER_SUGARS_BILE_SALTS_AND_ORGANIC_ACIDS_METAL_IONS_AND_AMINE_COMPOUNDS	50	0.0550931	0.0167826	0.0928217	0.00490761	0.0457245	SLC40A1, SLC39A10, SLC11A1, SLC41A1, SLC30A1, SLC2A6, SLC2A8, SLC2A10, CP, SLC39A1, SLC22A15, SLC16A1, SLC30A7, SLC44A3, SLC39A8, SLC44A1, SLC31A1, SLC6A9, SLC2A1, SLC30A2, SLC2A5, SLC5A1, SLC2A9, SLC10A6, SLC6A6, SLC2A3, SLC22A18, SLC6A2, SLC44A2, SLC2A12, SLC39A3, SLC41A2, SLC16A7, SLC22A5, SLC22A4, SLC47A1, SLC2A4, SLC16A3, SLC6A19, SLC30A5, SLC39A2, SLC2A13, SLC5A3, SLC22A3, SLC39A7, SLC39A6,…
KEGG_ERBB_SIGNALING_PATHWAY	79	0.0544869	0.0194954	0.0897473	0.00241297	0.0310704	NCK2, ABL2, AKT3, ABL1, PAK6, SHC4, SRC, PLCG1, PIK3CA, SHC1, NRAS, CAMK2D, EGF, JUN, PIK3R3, MTOR, PIK3CD, EREG, BTC, BRAF, TGFA, RAF1, CDKN1B, KRAS, CBLC, AKT2, PAK4, PAK1, PRKCB, MAPK3, HRAS, MAP2K7, EIF4EBP1, PIK3R2, GAB1, PLCG2, CBL, NRG4, MAP2K1, PIK3CB, NCK1, SHC2, MAP2K2, ERBB3, CAMK2B, EGFR, MAPK9, MAP2K4, PIK3R5, CRK, RPS6KB1, ERBB2, STAT5B, STAT5A, PRKCA, GRB2, PIK3CG, SOS2, AKT1, PIK3…
BIOCARTA_HIVNEF_PATHWAY	54	0.0533516	0.0179958	0.0881703	0.00317906	0.0343698	CFLAR, CASP8, BCL2, PSEN2, PARP1, TRAF2, SPTAN1, TRAF1, GSN, LMNA, CASP6, NFKB1, CASP9, TNFRSF1B, DFFA, DFFB, CDK11B, CASP2, CYCS, BID, TNFRSF1A, ARHGDIB, NUMA1, FADD, MAP2K7, BAG4, CASP3, TRADD, BIRC2, BIRC3, MAP3K5, LMNB2, APAF1, CRADD, MDM2, MAP3K14, NFKBIA, PSEN1, RIPK1, RASA1, MAP3K1, PRKCD, MAPK8, RB1, PTK2, PRKDC, PAK2, DAXX, LMNB1, RELA, FAS, CHUK, CASP7, XIAP
BIOCARTA_TALL1_PATHWAY	11	0.05162	0.0172682	0.0857854	0.00382164	0.0387575	TRAF5, TRAF2, TRAF6, NFKB1, TNFRSF13B, MAP3K14, TRAF3, MAPK8, MAPK14, RELA, CHUK
PID_P53_DOWNSTREAM_PATHWAY	109	0.0508793	0.0190039	0.0831849	0.00197813	0.0263597	MAP4K4, BCL2, SERPINB5, STEAP3, BTG2, ATF3, DDB2, CD82, PCNA, BCL2L1, E2F1, CSE1L, MCL1, PPM1J, CASP6, TYRP1, JUN, PLK3, NFYC, SFN, E2F2, EPHA2, HTT, TADA2B, RCHY1, SPP1, TRIAP1, PRKAB1, SERPINE1, PMS2, TRRAP, CAV1, MET, IRF5, GADD45A, TGFA, BID, BCL2L14, BBC3, PRMT1, BAX, PYCARD, CTSD, TFDP1, MMP2, CX3CL1, CASP1, CARM1, SMARCA4, SCN3B, PML, RPS27L, PCBP4, GPX1, MLH1, PERP, HDAC2, SESN1, PRDM1, D…
REACTOME_CTLA4_INHIBITORY_SIGNALING	19	0.0491504	0.0160107	0.0820381	0.00421017	0.0408886	AKT3, PPP2R5A, SRC, LYN, LCK, YES1, AKT2, PPP2CB, PPP2R1B, FYN, PPP2CA, PPP2R5E, PPP2R5C, AKT1, CD86, PPP2R1A, PDPK1, PPP2R5D, PPP2R5B
REACTOME_MYD88_MAL_CASCADE_INITIATED_ON_PLASMA_MEMBRANE	75	0.043337	0.0147241	0.0723357	0.0034194	0.0366227	LY96, CREB1, MAPKAPK2, ATF2, TRAF6, TLR2, RIPK2, MAP3K7, TLR4, JUN, RPS6KA1, TLR6, HMGB1, NOD1, IRAK2, NFKBIB, MEF2A, MAPK3, SIGIRR, MAP2K7, IKBKB, PPP2CB, DUSP4, UBA52, NOD2, ECSIT, TIRAP, PPP2R1B, MAP2K1, DUSP7, MAPKAPK3, MYD88, TAB2, CDK1, S100B, MAP2K2, UBE2N, DUSP6, IRAK3, PELI1, RPS27A, MAPK9, PPP2CA, MAP2K3, MAPK7, MAP2K4, DUSP3, MAP2K6, NFKBIA, FOS, RPS6KA5, MEF2C, MAP3K1, MAPK8, PELI2, T…
REACTOME_ADAPTIVE_IMMUNE_SYSTEM	416	0.0315822	0.0179619	0.044842	5.0075e-06	0.000302031	UBE2W, ACTR1B, TPP2, CD28, CREB1, RNF25, CUL3, TRIP12, PSMD1, UBE2F, ASB1, PHLPP1, PTPRC, NCF2, KLHL20, KIFAP3, CD247, FCGR2B, AKT3, ENAH, PPP2R5A, CD34, SEC61A2, PRKCQ, MRC1, ANAPC2, ASB6, DNM1, LRSAM1, MAPKAP1, HSPA5, PSMD5, PSMB7, PSMD14, DYNC1I2, RAPGEF4, UBE2E3, ITGAV, UBE2L6, PSMC3, TRAF6, FBXO3, KIF18A, RASGRP1, UBR1, PDIA3, B2M, ANAPC1, UBOX5, PSMF1, RBCK1, TRIB3, KIF3B, SRC, PLCG1, YWHAB…
REACTOME_METABOLISM_OF_LIPIDS_AND_LIPOPROTEINS	372	-0.029773	0.0467382	0.0132569	0.000458376	0.00833807	NCOA2, NPAS2, FHL2, IDH1, PIKFYVE, ACADL, CYP27A1, SGPP2, ACSL3, NEU2, KDSR, PIK3C2B, PLA2G4A, HSD17B7, LBR, DEGS1, LPGAT1, HSD11B1, G0S2, PHYH, CUBN, PIP4K2A, INPP5E, AGPAT2, MED22, RXRA, MED27, CRAT, GPD2, CERS6, AGPS, MED19, HSD17B12, LPCAT4, PLA2G4F, CDS2, GPCPD1, CRLS1, TRIB3, NCOA6, LPIN3, ACOT8, CTSA, PLTP, NCOA3, VAPB, FABP4, CYP7B1, TBL1XR1, PLD1, PIK3CA, WWTR1, PPM1L, LRAT, FDPS, GBA, P…
REACTOME_METABOLISM_OF_VITAMINS_AND_COFACTORS	46	-0.0484396	0.077789	0.0196566	0.00109888	0.01657	SLC19A3, SLC19A2, FPGS, PANK2, SLC23A2, NFS1, MOCS3, FLAD1, SLC2A1, PPCS, MTHFR, NMNAT1, PANK4, NADK, SLC5A6, TPK1, SLC2A3, NADSYN1, AASDHPPT, ACP5, PPCDC, NMNAT3, ENPP1, SLC25A16, SLC19A1, PDXK, PANK3, SHMT1, SLC46A1, PNPO, COASY, FASN, NAMPT, MTHFD1, GPHN, DHFR, MOCS2, THTPA, SLC25A32, CYB5R3, MOCS1, MOCOS, CYB5A, RFK, PANK1, GSTO1
KEGG_PURINE_METABOLISM	119	-0.0611038	0.0936858	0.028082	0.000294506	0.00602685	PRIM2, ATIC, PDE6D, NME7, ADSS, NUDT5, ENTPD2, AK1, PDE1A, POLR1B, ITPA, POLR3F, ENTPD6, ADA, POLR3K, PDE7A, GMPS, NPR1, POLR3GL, POLR3C, AMPD1, AMPD2, PDE5A, PAPSS1, NUDT2, NPR2, POLR1E, POLE3, AK4, PDE4B, AK2, PPAT, PAICS, POLR2B, DCK, NUDT9, POLE, POLR2J, POLR1D, IMPDH1, PDE1C, NT5C3, POLR1A, POLE4, DGUOK, PDE3A, POLR2I, POLD1, PDE8A, POLD3, RRM1, AMPD3, PDE3B, POLR2L, ADCY7, POLR2C, APRT, PDE…
REACTOME_DARPP_32_EVENTS	22	-0.061989	0.0991224	0.0253228	0.00119015	0.0177132	PPP3CA, PRKACB, PDE4B, CDK5, PRKAR1B, CALM3, PPP2CB, PRKACA, PPP2R1B, PRKAR2A, PPP3R1, PPP2CA, PPP1R1B, PRKAR1A, PRKAR2B, CALM1, PDE4D, PPP3CB, PPP2R1A, PPP2R5D, CALM2, PPP1CA
REACTOME_TRIGLYCERIDE_BIOSYNTHESIS	34	-0.0624099	0.104968	0.0204981	0.00380557	0.0387575	ACSL3, AGPAT2, HSD17B12, LPCAT4, LPIN3, ELOVL6, ELOVL1, DGAT2, AGPAT5, ACSL1, TECR, ELOVL5, ELOVL4, GPD1L, AGPAT3, ACSL6, ACACA, ACLY, FASN, LPIN1, LPCAT1, ELOVL7, DGAT1, GPD1, SLC25A1, AGPAT4, AGPAT1, LPIN2, LCLAT1, ELOVL3, GPAM, ACSL5, GK, ACSL4
REACTOME_SYNTHESIS_OF_SUBSTRATES_IN_N_GLYCAN_BIOSYTHESIS	13	-0.0704658	0.115679	0.0249656	0.00287122	0.033039	GMPPA, DOLK, DOLPP1, DPM2, DPM1, ALG5, DPM3, MPI, PGM3, GMPPB, GFPT2, PMM1, PMM2
KEGG_ARGININE_AND_PROLINE_METABOLISM	40	-0.0759812	0.114727	0.037983	0.000131186	0.00385485	GLS, GLUL, ALDH9A1, PYCR2, ASS1, GATM, ALDH1B1, ALDH4A1, SRM, NOS3, LAP3, NOS1, ALDH2, ASL, CKM, OAT, GOT2, ACY1, ARG1, AMD1, P4HA1, GAMT, P4HA2, ALDH3A2, SAT2, PYCR1, ODC1, ARG2, CKB, CKMT2, GLUD1, PYCRL, PRODH, ALDH7A1, ALDH18A1, GOT1, MAOA, MAOB, SAT1, SMS
KEGG_ALANINE_ASPARTATE_AND_GLUTAMATE_METABOLISM	24	-0.0772673	0.12227	0.0331317	0.000932977	0.0146781	GLS, GLUL, ADSS, ASS1, ALDH4A1, CAD, PPAT, ASL, ASNS, GFPT1, GPT2, GOT2, DDO, GFPT2, ASPA, ADSSL1, ALDH5A1, GLUD1, GPT, ADSL, ABAT, NIT2, ACY3, GOT1
REACTOME_ENOS_ACTIVATION_AND_REGULATION	17	-0.0781391	0.11783	0.0381963	0.000259086	0.00555403	LYPLA1, GCHFR, ZDHHC21, NOS3, CAV1, WASL, SPR, CALM3, NOSIP, DNM2, PTS, CALM1, HSP90AA1, AKT1, DHFR, GCH1, CALM2
REACTOME_VITAMIN_B5_PANTOTHENATE_METABOLISM	11	-0.0816086	0.124162	0.0388229	0.000309291	0.00611115	PANK2, PPCS, PANK4, SLC5A6, AASDHPPT, PPCDC, SLC25A16, PANK3, COASY, FASN, PANK1
KEGG_GLYCINE_SERINE_AND_THREONINE_METABOLISM	22	-0.0835914	0.132561	0.0355657	0.000875439	0.0141303	SARDH, GATM, PHGDH, CTH, PSPH, ALAS1, AMT, GAMT, SHMT2, SHMT1, SRR, AOC2, AOC3, DLD, CHDH, GCAT, CBS, GNMT, PSAT1, MAOA, MAOB, ALAS2
KEGG_TYROSINE_METABOLISM	25	-0.0931905	0.152888	0.0326885	0.00287029	0.033039	AOX1, LCMT2, ADH7, ADH5, TYRP1, ALDH1A3, FAH, TYR, LCMT1, GOT2, HEMK1, TRMT11, MIF, ALDH3A1, AOC2, AOC3, GSTZ1, METTL6, DCT, COMT, ALDH3B1, ALDH3B2, GOT1, MAOA, MAOB
KEGG_ALZHEIMERS_DISEASE	137	-0.10475	0.17712	0.0316716	0.00498878	0.045859	COX5B, NDUFB3, CASP8, NDUFS1, NDUFA10, CACNA1S, ATF6, SDHC, NDUFS2, NCSTN, PSEN2, CAPN2, ATP5C1, NDUFA8, ATP5G3, NDUFS3, PLCB2, PLCB1, PLCB4, COX4I2, ATP5E, NDUFB5, NDUFC1, MME, APH1A, ATP5F1, PPP3CA, NDUFB6, UQCRH, NDUFS5, SDHB, CASP9, CDK5, COX6A1, NOS1, ATP2A2, NDUFA4, NDUFA5, NDUFB2, CYCS, SNCA, EIF2AK3, ITPR1, CACNA1C, BID, GAPDH, TNFRSF1A, NDUFA9, ITPR2, NDUFA3, COX6B2, CALM3, APOE, COX7A1,…
KEGG_BETA_ALANINE_METABOLISM	17	-0.106545	0.163787	0.0485318	0.00054692	0.00964262	HIBCH, ALDH9A1, DPYD, ACADM, ALDH1B1, SRM, HADHA, ALDH2, ECHS1, MLYCD, ALDH3A2, AOC2, AOC3, ABAT, EHHADH, ALDH7A1, SMS
KEGG_FATTY_ACID_METABOLISM	33	-0.109184	0.164548	0.053074	0.000165999	0.00433151	ACADL, ACSL3, ALDH9A1, HADH, ADH7, ADH5, ACADM, ALDH1B1, CPT2, HADHA, HADHB, ACOX3, ACADS, ALDH2, CPT1C, ACADSB, ECHS1, ACSL1, GCDH, ACAT1, ACSL6, ALDH3A2, ACADVL, ACOX1, ECI2, EHHADH, ACAT2, ECI1, ALDH7A1, ACAA2, CPT1A, ACSL5, ACSL4
KEGG_CITRATE_CYCLE_TCA_CYCLE	26	-0.112151	0.18835	0.0371066	0.00436241	0.0420111	IDH1, SDHC, IDH3B, PCK1, ACO1, SDHB, MDH2, SUCLG1, SUCLG2, IDH2, SDHD, DLAT, IDH3A, CS, OGDH, MDH1, ACLY, DLD, DLST, SDHA, PDHB, PCK2, SUCLA2, ACO2, IDH3G, PDHA1
KEGG_GLUTATHIONE_METABOLISM	41	-0.113004	0.185888	0.039407	0.00279268	0.033039	GSTA3, IDH1, MGST3, GSS, MGST2, GSTM5, GSTM2, GSTM1, GSTM4, GCLM, GPX7, TXNDC12, SRM, PGD, LAP3, GSTK1, GGCT, MGST1, ANPEP, IDH2, RRM1, GSR, GCLC, GSTA4, GSTA2, GPX1, GGT5, GSTT1, GSTT2, GPX4, GPX3, GGT6, ODC1, RRM2, GPX2, GSTZ1, RRM2B, OPLAH, GSTP1, GSTO1, SMS
KEGG_PEROXISOME	69	-0.113033	0.172639	0.0528436	0.000260696	0.00555403	IDH1, PECR, ACSL3, PEX19, PHYH, CRAT, AGPS, PEX16, CAT, PXMP4, ACOT8, PEX2, PMVK, PEX11B, ABCD3, SCP2, PRDX1, HMGCL, PEX14, PEX10, PEX1, CROT, MPV17, ACOX3, PXMP2, MVK, GSTK1, PEX26, PEX5, FAR2, ECH1, NUDT19, PEX11A, IDH2, FAR1, PAOX, PEX11G, ACSL1, MLYCD, GNPAT, PEX3, PEX7, DDO, PEX13, ACSL6, PEX12, ACOX1, ABCD4, ECI2, ACOX2, HACL1, DHRS4, EPHX2, AMACR, SLC25A17, ABCD2, MPV17L, EHHADH, SOD1, SOD…
KEGG_RETINOL_METABOLISM	19	-0.114078	0.171426	0.0562906	0.000197882	0.00492984	RDH10, UGT1A1, LRAT, ADH7, ADH5, DHRS3, RETSAT, CYP26B1, DGAT2, CYP1A1, RDH16, RDH5, RDH11, RDH12, DHRS4, DGAT1, ALDH1A1, CYP26A1, AWAT2
REACTOME_HORMONE_SENSITIVE_LIPASE_HSL_MEDIATED_TRIACYLGLYCEROL_HYDROLYSIS	11	-0.117506	0.192614	0.0429692	0.00291182	0.033039	FABP4, PRKACB, PPP1CB, PPP1CC, CAV1, MGLL, LIPE, PLIN1, PRKACA, ABHD5, PPP1CA
REACTOME_BRANCHED_CHAIN_AMINO_ACID_CATABOLISM	17	-0.117647	0.187819	0.04653	0.00143707	0.0206217	HIBCH, IVD, MCCC1, DBT, HIBADH, BCAT1, BCKDHA, BCAT2, ACADSB, ACAD8, ACAT1, BCKDHB, DLD, ALDH6A1, AUH, MCCC2, HSD17B10
REACTOME_PEROXISOMAL_LIPID_METABOLISM	18	-0.117746	0.176764	0.0598644	0.000145041	0.00415543	IDH1, PHYH, CRAT, AGPS, ACOT8, SCP2, CROT, ACOX3, FAR2, FAR1, GNPAT, ACOX1, ACOX2, HACL1, AMACR, SLC25A17, HSD17B4, ABCD1
KEGG_PYRUVATE_METABOLISM	32	-0.125785	0.191227	0.0616052	0.000209208	0.00499485	ALDH9A1, ACSS1, ACSS2, PCK1, GRHPR, ALDH1B1, ACACB, ALDH2, MDH2, LDHB, LDHA, ME3, LDHD, DLAT, ACAT1, ME1, MDH1, ACYP2, ALDH3A2, ACACA, DLD, ACYP1, ACOT12, PDHB, PCK2, ACAT2, HAGH, HAGHL, GLO1, ALDH7A1, ME2, PDHA1
REACTOME_GLUTATHIONE_CONJUGATION	18	-0.12726	0.210411	0.04537	0.00279115	0.033039	GSTA3, MGST3, GSS, MGST2, GSTM5, GSTM1, GSTM4, GCLM, GGCT, MGST1, GCLC, GSTA4, GSTA2, GGT5, OPLAH, CNDP2, GSTP1, GSTO1
REACTOME_AMINO_ACID_SYNTHESIS_AND_INTERCONVERSION_TRANSAMINATION	14	-0.136111	0.224993	0.0489402	0.00306751	0.0338016	GLS, GLUL, PHGDH, PSPH, ASNS, OAT, GPT2, GOT2, PYCR1, GLUD1, GPT, PSAT1, ALDH18A1, GOT1
REACTOME_TETRAHYDROBIOPTERIN_BH4_SYNTHESIS_RECYCLING_SALVAGE_AND_REGULATION	11	-0.138391	0.21624	0.0600483	0.000939097	0.0146781	GCHFR, NOS3, SPR, CALM3, PTS, CALM1, HSP90AA1, AKT1, DHFR, GCH1, CALM2
KEGG_DRUG_METABOLISM_CYTOCHROME_P450	30	-0.138903	0.230097	0.0494666	0.00279005	0.033039	GSTA3, AOX1, UGT1A1, FMO1, FMO2, MGST3, MGST2, FMO5, GSTM5, GSTM2, GSTM1, GSTM4, ADH7, ADH5, GSTK1, MGST1, ALDH1A3, CYP2E1, GSTA4, GSTA2, GSTT1, GSTT2, ALDH3A1, GSTZ1, ALDH3B1, ALDH3B2, GSTP1, GSTO1, MAOA, MAOB
KEGG_VALINE_LEUCINE_AND_ISOLEUCINE_DEGRADATION	41	-0.142752	0.21505	0.069479	0.000227976	0.00533184	HIBCH, AOX1, ALDH9A1, IVD, MCCC1, HMGCS2, DBT, HADH, ACADM, ALDH1B1, HMGCL, HADHA, HADHB, ACADS, ALDH2, HIBADH, BCAT1, BCKDHA, BCAT2, MCEE, ACADSB, ECHS1, ACAD8, ACAT1, BCKDHB, PCCB, ALDH3A2, DLD, ALDH6A1, AUH, MCCC2, HMGCS1, PCCA, OXCT1, ABAT, EHHADH, ACAT2, MUT, ALDH7A1, ACAA2, HSD17B10
KEGG_PROPANOATE_METABOLISM	28	-0.147181	0.216529	0.0796657	6.45305e-05	0.00205422	HIBCH, ALDH9A1, ACSS1, ACSS2, ACADM, ALDH1B1, HADHA, ACACB, ALDH2, SUCLG1, SUCLG2, LDHB, LDHA, MCEE, ECHS1, MLYCD, ACAT1, PCCB, ALDH3A2, ACACA, ALDH6A1, SUCLA2, PCCA, ABAT, EHHADH, ACAT2, MUT, ALDH7A1
KEGG_BUTANOATE_METABOLISM	25	-0.156088	0.220537	0.0907707	3.06917e-05	0.00125617	ALDH9A1, HMGCS2, HADH, ALDH1B1, HMGCL, HADHA, ACADS, ALDH2, AACS, AKR1B10, ACSM3, ECHS1, ACAT1, ALDH3A2, L2HGDH, ALDH5A1, HMGCS1, PDHB, OXCT1, ABAT, EHHADH, BDH1, ACAT2, ALDH7A1, PDHA1
REACTOME_TCA_CYCLE_AND_RESPIRATORY_ELECTRON_TRANSPORT	106	-0.166874	0.284913	0.0511136	0.00500208	0.045859	ADHFE1, COX5B, NDUFB3, NDUFS1, IDH1, NDUFA10, D2HGDH, SDHC, NDUFS2, ATP5C1, NDUFA8, PDK1, NDUFS3, PDHX, IDH3B, ATP5E, NDUFB5, NDUFC1, ETFDH, SLC16A1, ATP5F1, PDP1, NDUFB6, UQCRH, NDUFS5, SDHB, COX6A1, MDH2, ATP5J2, PDK4, NDUFA4, NDUFA5, NDUFB2, CYCS, SUCLG1, SUCLG2, NDUFA9, LDHB, NDUFA3, COX6B1, ETFB, LDHA, IDH2, NDUFC2, UCP3, UCP2, UQCRC2, NDUFAB1, NDUFA13, NDUFB7, PDP2, PDPR, COX4I1, ATP5L, SDH…
REACTOME_MITOCHONDRIAL_FATTY_ACID_BETA_OXIDATION	14	-0.175612	0.277728	0.0761913	0.000831325	0.0138072	ACADL, HADH, ACADM, DECR1, HADHA, HADHB, ACADS, MCEE, ECHS1, PCCB, ACADVL, PCCA, ECI1, MUT
KEGG_METABOLISM_OF_XENOBIOTICS_BY_CYTOCHROME_P450	29	-0.178793	0.272925	0.0855721	0.000277721	0.00578669	GSTA3, UGT1A1, MGST3, EPHX1, MGST2, GSTM5, GSTM2, GSTM1, GSTM4, ADH7, ADH5, GSTK1, MGST1, CYP2S1, DHDH, ALDH1A3, CYP2E1, CYP1A1, GSTA4, GSTA2, GSTT1, GSTT2, ALDH3A1, GSTZ1, CYP1B1, ALDH3B1, ALDH3B2, GSTP1, GSTO1
REACTOME_FORMATION_OF_ATP_BY_CHEMIOSMOTIC_COUPLING	10	-0.203012	0.335747	0.0722877	0.00310902	0.0339327	ATP5C1, ATP5E, ATP5F1, ATP5J2, ATP5L, ATP5D, ATP5B, ATP5H, ATP5J, ATP5A1
KEGG_TERPENOID_BACKBONE_BIOSYNTHESIS	14	-0.215427	0.32834	0.105492	0.000439492	0.00812352	PDSS1, FDPS, PMVK, HMGCS2, DHDDS, MVK, MVD, ACAT1, PDSS2, IDI1, GGPS1, HMGCR, HMGCS1, ACAT2
KEGG_STEROID_BIOSYNTHESIS	12	-0.237708	0.347831	0.129256	4.27309e-05	0.0015303	SOAT1, HSD17B7, DHCR24, DHCR7, MSMO1, LSS, FDFT1, SQLE, TM7SF2, LIPA, EBP, NSDHL
REACTOME_CHOLESTEROL_BIOSYNTHESIS	19	-0.251994	0.365648	0.137468	2.8636e-05	0.00121544	HSD17B7, LBR, FDPS, PMVK, DHCR24, MVK, DHCR7, MSMO1, MVD, LSS, IDI1, GGPS1, HMGCR, HMGCS1, FDFT1, SQLE, TM7SF2, EBP, NSDHL
